# DPR-MEDIATED H_2_O_2_ RESISTANCE CONTRIBUTES TO STREPTOCOCCI SURVIVAL IN A CYSTIC FIBROSIS AIRWAY MODEL SYSTEM

**DOI:** 10.1101/2024.03.25.586644

**Authors:** Rendi R. Rogers, Christopher A. Kesthely, Fabrice Jean-Pierre, Bassam El Hafi, George A. O’Toole

## Abstract

The cystic fibrosis (CF) lung environment is conducive to the colonization of bacteria as polymicrobial biofilms, which are associated with poor clinical outcomes for persons with CF (pwCF). *Streptococcus* spp. is highly prevalent in the CF airway, but its role in the CF lung microbiome is poorly understood. Some studies have shown *Streptococcus* spp. to be associated with better clinical outcomes for pwCF, while others show that high abundance of *Streptococcus* spp. is correlated with exacerbations. Our lab previously reported a polymicrobial culture system consisting of four CF-relevant pathogens that can be used to study microbial behavior in a more clinically relevant setting. Here, we use this model system to identify genetic pathways that are important for *Streptococcus sanguinis* survival in the context of the polymicrobial community. We identified genes related to reactive oxygen species (ROS) as differentially expressed in *S. sanguinis* monoculture versus growth of this microbe in the mixed community. Genetic studies identified Dpr as important for *S. sanguinis* survival in the community. We show that Dpr, a DNA binding ferritin-like protein, and PerR, a peroxide-responsive transcriptional regulator of Dpr, are important for protecting *S. sanguinis* from phenazine-mediated toxicity in co-culture with *P. aeruginosa* and when exposed to ROS, both of which mimic the CF lung environment. Characterizing such interactions in a clinically relevant model system contributes to our understanding of microbial behavior in the context of polymicrobial biofilm infections.

**IMPORTANCE:** *Streptococcus* spp. is recognized as a highly prevalent pathogen in CF airway infections. However, its role in clinical outcomes for pwCF is poorly understood. Here, we leverage a polymicrobial community system previously developed by our group to model CF airway infections as a tool to investigate a *Pseudomonas-Streptococcus* interaction involving ROS. We show that protection against ROS is required for *S. sanguinis* survival in a clinically relevant polymicrobial system. Using this model system to study interspecies interactions contributes to our broader understanding of the complex role of *Streptococcus* spp. in the CF lung.
