## Supplemental Table S1 for "DPR-MEDIATED H_2_O_2_ RESISTANCE CONTRIBUTES TO STREPTOCOCCI SURVIVAL IN A CYSTIC FIBROSIS AIRWAY MODEL SYSTEM"

### Sheet: Sheet2
Table S1. Top 50 differentially expressed SK36 genes in monoculture versus coculture.
Locus Tag	Start	End	Strand	Log2FC	P adjusted	Name	Function
SSA_RS00790	129495	129568	+	-11.1007	3.38985e-34		tRNA-Ile
SSA_RS00180	22708	22781	+	-10.6117	8.90331e-29		tRNA-Ile
SSA_RS08920	1823487	1823560	-	-7.08893	2.62504e-11		tRNA-Pro
SSA_RS09505	1933787	1933859	-	-6.33531	1.46358e-07		tRNA-Ala
SSA_RS06010	1247211	1247291	-	-6.10783	1.08059e-10		tRNA-Tyr
SSA_RS00815	129937	130017	+	-5.83872	1.58898e-20		tRNA-Tyr
SSA_RS00145	22071	22144	+	-5.59631	4.389e-17		tRNA-Pro
SSA_RS01320	229508	229699	+	-5.29726	0.000442805		unknown
SSA_RS00810	129851	129923	+	-5.27782	1.14587e-07		tRNA-Phe
SSA_RS09955	2035723	2036301	-	-5.23552	2.18346e-07		transposase
SSA_RS08980	1827726	1827798	-	-5.16538	0.00161323		tRNA-Ala
SSA_RS05430	1123526	1123867	+	-5.05336	6.71082e-09		PrgI family protein
SSA_RS00110	21414	21486	+	-5.00893	5.14404e-14		tRNA-Asp
SSA_RS00090	17991	18063	+	-4.93683	0.0049891		tRNA-Ala
SSA_RS00765	125975	126047	+	-4.91509	0.0048778		tRNA-Ala
SSA_RS00135	21861	21946	+	-4.84303	2.46212e-10		tRNA-Leu
SSA_RS00835	130277	130360	+	-4.84024	1.82982e-06		tRNA-Leu
SSA_RS08960	1824303	1824375	-	-4.71712	2.89985e-05		tRNA-Asp
SSA_RS00165	22432	22505	+	-4.69783	2.17348e-09		tRNA-Met
SSA_RS02170	410258	410629	+	-4.59265	2.38784e-06		Insulin activator factor
SSA_RS08940	1823936	1824007	-	-4.55227	1.68585e-05		tRNA-Gly
SSA_RS01545	274355	274678	+	-4.37992	0.0415695		Phosphotransferase system (PTS), cellobiose-specific IIA component
SSA_RS00170	22511	22583	+	-4.34155	4.58611e-06		tRNA-Phe
SSA_RS11220	2293344	2293793	+	-4.27568	0.00804482		RNA polymerase sigma factor 70 region 4 type 2 domain-containing protein
SSA_RS00805	129772	129845	+	-4.25739	8.06862e-05		tRNA-Met
SSA_RS00900	143714	143893	+	-4.23747	1.78116e-05		hypothetical protein
SSA_RS09095	1852426	1852793	-	4.22733	7.11887e-07	rnpB	ncRNA
SSA_RS09830	2009616	2010152	-	4.30707	1.70743e-16	grpE	nucleotide exchange factor
SSA_RS09820	2006673	2007305	-	4.36602	6.24436e-07		4-methyl-5(B-hydroxyethyl)-thiazole monophosphate biosynthesis protein
SSA_RS04090	800558	801241	+	4.40143	2.33343e-06		DUF4956 domain-containing protein
SSA_RS05155	1060981	1061892	+	4.52879	4.80425e-06		hypothetical protein
SSA_RS10805	2206979	2207335	+	4.5746	3.33356e-07		hypothetical protein
SSA_RS10530	2150330	2150911	-	4.67697	1.58545e-05	amaP	alkaline shock response membrane anchor protein
SSA_RS01285	223902	225047	-	4.7046	6.45467e-10		low temperature requirement protein A
SSA_RS10280	2099647	2101785	-	4.75171	2.10736e-19		ATP-dependent Clp protease ATP-binding subunit
SSA_RS09575	1952734	1953504	-	4.78527	5.01247e-12	sufC	Fe-S cluster assembly ATPase
SSA_RS05895	1227125	1227688	+	4.90357	0.0407137		ECF transporter S component
SSA_RS09825	2007533	2009362	-	4.94718	1.93749e-19	dnaK	molecular chaperone
SSA_RS10740	2194938	2195753	-	5.02875	2.48306e-15	pnuC	Nicotinamide mononucleotide transporter
SSA_RS11170	2285627	2285914	-	5.02933	0.00258318		WXG100 family type VII secretion target
SSA_RS09675	1974026	1974391	-	5.13406	6.41014e-07		Asp23/Gls24 family envelope stress response protein
SSA_RS01445	253103	253594	-	5.14948	3.09476e-15	tpx	Thiol peroxidase
SSA_RS11080	2261329	2261847	-	5.15577	0.00523486		hypothetical protein
SSA_RS04120	805658	806006	+	5.24622	2.75663e-10	ssrA	mRNA
SSA_RS10755	2197404	2197889	-	5.30136	0.000372769		hypothetical protein
SSA_RS04555	930538	931005	+	5.76511	2.49778e-11		hypothetical protein
SSA_RS10945	2237012	2237323	-	5.81742	0.00012161		DUF1292 domain-containing protein
SSA_RS05545	1151871	1153247	+	6.30647	2.18934e-17	nox	NADH oxidase
SSA_RS03265	630310	630825	+	7.16997	7.95659e-26	dpr	DNA-binding ferritin-like protein (Oxidative damage protectant)
SSA_RS03635	706355	706960	+	7.56068	2.55693e-11	sodA	Superoxide dismutase
Notes
1. The Log2FC in expression is calculated for the monoculture compared to the mixed community. (i.e., positive values are more highly expressed in the monoculture).
2. The yellow highlighting indicates genes studied in this report.
